# *Rhizoctonia solani* disease suppression: addition of keratin-rich soil amendment leads to functional shifts in soil microbial communities

**DOI:** 10.1101/2023.05.31.543058

**Authors:** Lina Russ, Beatriz Andreo Jimenez, Els Nijhuis, Joeke Postma

## Abstract

Promoting soil suppressiveness against soil borne pathogens could be a promising strategy to manage crop diseases. One way to increase pathogen suppression would be the addition of soil organic amendments, however the mechanism behind this effect remains unexplored. The presented study will focus on *Rhizoctonia solani* disease in sugar beet grown in two different soils. We aim to find how microbial communities and their molecular functions can be linked to *Rhizoctonia solani* disease suppression in sugar beet seedlings after soil is amended with a keratin-rich side stream from the farming industry. Amended soil samples were analyzed using shotgun metagenomics sequencing, and the disease score of plants infected with *Rhizoctonia* and grown in the same soil was collected. Results showed that both keratin-rich amended soils were rich in bacteria from the Flavobacteriaceae, Sphingobacteriaceae, Boseaceae, Phyllobacteriaceae, Caulobacteraceae, Oxalobacteraceae, Comamonadaceae, Rhodanobacteraceae and Steroidobacteraceae, as well as taxa from the phylum Bdellovibrionota, containing obligate predatory bacteria. The only fungal group that increased significantly was the Mortierellaceae family. Keratinases were abundant in the keratin-rich amended samples. Pfam domain enrichment analysis showed a decline in domains that could be annotated in both keratin-rich amended soils (Lisse ∼18% and Vredepeel ∼30%), showing an increase in unknown proteins. Among proteins that were enriched were those potentially involved in the production of secondary metabolites/antibiotics, proteins involved in motility, keratin-degradation, and contractile secretion system proteins (mostly type VI secretion system). These results could show that keratin-rich soil amendments can support the transformation into a disease suppressive soil by stimulating the same taxa that have been found in other disease suppressive soils. We hypothesize that these taxa are responsible for the suppression effect due to their genomic potential to produce antibiotics, secrete effectors via the contractile secretion system, and degrade oxalate, which is considered a virulence factor of *R. solani*, while simultaneously possessing the ability to metabolize keratin.
