## Supplementary Table 1 for "*Rhizoctonia solani* disease suppression: addition of keratin-rich soil amendment leads to functional shifts in soil microbial communities"

Organism Scientific Name	Organism Common Name	Organism Qualifier	Taxonomy id	Assembly Name	Assembly Accession	Source	Annotation	Level	Contig N50	Size	Submission Date	Gene Count	BioProject	BioSample
Pedosphaera parvula Ellin514		strain: Ellin514	320771	ASM17255v1	GCF_000172555.1	RefSeq	From INSDC submitter	Contig	116794	7414222	20-2-2009	6066	PRJNA20839	SAMN00000631
Limisphaera ngatamarikiensis		strain: NGM72.4	1324935	ASM1104477v1	GCF_011044775.1	RefSeq	From INSDC submitter	Scaffold	88213	3908748	1-3-2020	2913	PRJNA606647	SAMN14102279
Mortierella alpina ATCC 32222		strain: ATCC 32222	685557	ASM24068v2	GCA_000240685.2	GenBank		Contig	171448	38042092	29-12-2011		PRJNA41211	SAMN02981246
Podila verticillata NRRL 6337		strain: NRRL 6337	1069443	Mort_vert_NRRL_6337_V1	GCA_000739165.1	GenBank	From INSDC submitter	Scaffold	100238	41854149	15-8-2014	12774	PRJNA20603	SAMN00699802
Mortierella sp. BCC40632		strain: BCC40632	2613877	ASM1163466v1	GCA_011634665.1	GenBank		Contig	2564672	49964026	23-3-2020		PRJNA565861	SAMN12770266
Dissophora ornata		strain: Z 71	979620	UCR_DornN22417_1.0	GCA_015499975.1	GenBank	From INSDC submitter	Scaffold	15359	38407782	16-11-2020	11339	PRJNA340805	SAMN05720457
Haplosporangium gracile		strain: Z 33	2779863	UCR_McamNRRL2610_1.0	GCA_015499985.1	GenBank	From INSDC submitter	Scaffold	21181	44900159	16-11-2020	11873	PRJNA340794	SAMN05727885
Entomortierella lignicola		strain: Z 36	979712	UCR_HligNRRL2525_1.0	GCA_015500005.1	GenBank	From INSDC submitter	Scaffold	10877	35304070	16-11-2020	10946	PRJNA340793	SAMN05720451
Haplosporangium bisporale		strain: Z 9	1897645	UCR_MorNRRLA12553_1.0	GCA_015500155.1	GenBank	From INSDC submitter	Scaffold	3928	38988710	16-11-2020	13408	PRJNA340799	SAMN05727890
Mortierella sp. GBA35		strain: GBA35	1896188	UCR_MspGBA35_1.0	GCA_015502445.1	GenBank	From INSDC submitter	Scaffold	17655	44821388	16-11-2020	12369	PRJNA340569	SAMN05720449
Mortierella sp. AM989		strain: AM989	1896186	UCR_MspAM989	GCA_015502455.1	GenBank	From INSDC submitter	Scaffold	19143	40151753	16-11-2020	11611	PRJNA340567	SAMN05720439
Mortierella sp. 14UC		strain: 14UC	1896178	UCR_Msp14UC_1.0	GCA_015502465.1	GenBank	From INSDC submitter	Scaffold	22326	45162821	16-11-2020	11976	PRJNA340477	SAMN05720455
Mortierella sp. AD031		strain: AD031	1896182	UCR_MspAD031_1.0	GCA_015502475.1	GenBank	From INSDC submitter	Scaffold	21587	44817139	16-11-2020	12801	PRJNA340563	SAMN05720799
Mortierella sp. GBA39		strain: GBA39	1896189	UCR_MspGBA39_1.0	GCA_015502485.1	GenBank	From INSDC submitter	Scaffold	16478	50894346	16-11-2020	15313	PRJNA340570	SAMN05720493
Linnemannia schmuckeri		strain: NRRL 6426	64567	UCR_MschNRRL6426_1.0	GCA_015502505.1	GenBank	From INSDC submitter	Scaffold	13414	46051948	16-11-2020	12133	PRJNA340863	SAMN05720483
Mortierella sp. AD010		strain: AD010	1896179	UCR_MspAD010_1.0	GCA_015502575.1	GenBank	From INSDC submitter	Scaffold	11469	38565550	16-11-2020	11727	PRJNA340560	SAMN05720791
Haplosporangium sp. Z 11		strain: Z 11	1897648	UCR_HspNRRLA10739_1.0	GCA_015529505.1	GenBank	From INSDC submitter	Scaffold	32317	33515068	17-11-2020	9875	PRJNA340797	SAMN05727889
Haplosporangium sp. Z 767		strain: Z 767	1897647	UCR_MspNRRLA10996_1.0	GCA_015529515.1	GenBank	From INSDC submitter	Scaffold	33024	33513860	17-11-2020	9877	PRJNA340798	SAMN05727887
Haplosporangium sp. Z 27		strain: Z 27	1897644	UCR_MspNRRL3175_1.0	GCA_015529795.1	GenBank	From INSDC submitter	Scaffold	11887	36129123	17-11-2020	10941	PRJNA340796	SAMN05727888
Mortierella sp. NVP85		strain: NVP85	1896193	UCR_MspNVP85_1.0	GCA_015679515.1	GenBank	From INSDC submitter	Scaffold	14295	42817329	24-11-2020	12242	PRJNA340574	SAMN05720496
Podila horticola		strain: CK413	311239	UCR_MhortCK413_1.0	GCA_015679535.1	GenBank	From INSDC submitter	Scaffold	28373	40418669	24-11-2020	11976	PRJNA340850	SAMN05720445
Mortierella sp. AD094		strain: AD094	1896185	UCR_MspAD094_1.0	GCA_015679545.1	GenBank	From INSDC submitter	Scaffold	12459	43843750	24-11-2020	13059	PRJNA340566	SAMN05720438
Entomortierella beljakovae		strain: KOD1040	979673	UCR_MbelKOD1040_1.0	GCA_015679585.1	GenBank	From INSDC submitter	Scaffold	10228	37827324	24-11-2020	11922	PRJNA340823	SAMN05720775
Podila epigama		strain: NRRL 5512	979699	UCR_MepigNRRL5512_1.0	GCA_015679605.1	GenBank	From INSDC submitter	Scaffold	8684	32913551	24-11-2020	10452	PRJNA340841	SAMN05720443
Mortierella sp. AD011		strain: AD011	1896180	UCR_MspAD011_1.0	GCA_015679695.1	GenBank	From INSDC submitter	Scaffold	11270	38563514	24-11-2020	11669	PRJNA340561	SAMN05720798
Mortierella hygrophila		strain: NRRL 2591	979708	UCR_MhylaNRRL2591_1.0	GCA_015680625.1	GenBank	From INSDC submitter	Scaffold	78893	46054087	24-11-2020	12464	PRJNA499664	SAMN10361082
Lunasporangiospora selenospora		strain: KOD1015	979761	UCR_MselenKOD1015_1.0	GCA_015680635.1	GenBank	From INSDC submitter	Scaffold	4823	40535554	24-11-2020	11010	PRJNA340476	SAMN05720454
Linnemannia zychae		strain: NRRL 2592	979765	UCR_MzychaeNRRL2592_1.0	GCA_015847235.1	GenBank	From INSDC submitter	Scaffold	60762	45702254	8-12-2020	11499	PRJNA499697	SAMN10361244
Modicella reniformis		strain: MES-2147	1440133	UCR_MrenMES-2147_1.0	GCA_015849295.1	GenBank	From INSDC submitter	Scaffold	3826	43601575	8-12-2020	13045	PRJNA340812	SAMN05720516
Mortierella antarctica		strain: KOD1229	979670	UCR_MspKOD1229_1.0	GCA_015849325.1	GenBank	From INSDC submitter	Scaffold	25331	35455509	8-12-2020	10450	PRJNA340822	SAMN05720774
Entomortierella chlamydospora		strain: AD033	101097	UCR_MchalAD033_1.0	GCA_015849335.1	GenBank	From INSDC submitter	Scaffold	15316	39048271	8-12-2020	11186	PRJNA340826	SAMN05720793
Podila clonocystis		strain: AM1000	979688	UCR_MclonAM1000_1.0	GCA_015852385.1	GenBank	From INSDC submitter	Scaffold	19082	41421736	8-12-2020	11858	PRJNA340828	SAMN05720794
Gryganskiella cystojenkinii		strain: 1230	979690	UCR_Mcyst1230_1.0	GCA_015852425.1	GenBank	From INSDC submitter	Scaffold	20816	42943035	8-12-2020	12210	PRJNA340830	SAMN05720522
Podila epicladia		strain: KOD1059	979697	UCR_MepiKOD1059_1.0	GCA_015852495.1	GenBank	From INSDC submitter	Scaffold	16087	38094170	8-12-2020	11473	PRJNA340840	SAMN05720442
Linnemannia gamsii		strain: AD045	64522	UCR_MgamAD045_1.0	GCA_016097855.1	GenBank	From INSDC submitter	Scaffold	18338	49262965	16-12-2020	12824	PRJNA340843	SAMN05720529
Linnemannia exigua		strain: NRRL 28262	604196	UCR_MexiNRRL28262_1.0	GCA_016097895.1	GenBank	From INSDC submitter	Scaffold	10641	48115323	16-12-2020	12188	PRJNA340842	SAMN05720535
Dissophora globulifera		strain: REB-010B	979702	UCR_MglobuREB-010B_1.0	GCA_016097935.1	GenBank	From INSDC submitter	Scaffold	22686	39164784	16-12-2020	10519	PRJNA340846	SAMN05720531
Podila humilis		strain: KOD1050	64523	UCR_MhumKOD1050_1.0	GCA_016097945.1	GenBank	From INSDC submitter	Scaffold	9529	29168965	16-12-2020	8500	PRJNA340851	SAMN05720536
Podila minutissima		strain: AD069	64525	UCR_MminAD069_1.0	GCA_016098005.1	GenBank	From INSDC submitter	Scaffold	16953	39396580	16-12-2020	12023	PRJNA340852	SAMN05720476
Gamsiella multidivaricata		strain: NRRL 6456	101098	UCR_MmultNRRL6456_1.0	GCA_016098015.1	GenBank	From INSDC submitter	Scaffold	12505	36027825	16-12-2020	10608	PRJNA340801	SAMN05720499
Mortierella sp. AD032		strain: AD032	1896183	UCR_MspAD032_1.0	GCA_016098025.1	GenBank	From INSDC submitter	Scaffold	13630	49302949	16-12-2020	12836	PRJNA340564	SAMN05720491
Mortierella sp. GBA30		strain: GBA30	1896187	UCR_MspGBA30_1.0	GCA_016098035.1	GenBank	From INSDC submitter	Scaffold	31134	36978069	16-12-2020	10545	PRJNA340568	SAMN05720448
Mortierella sp. GBA43		strain: GBA43	1896190	UCR_MspGBA43_1.0	GCA_016098045.1	GenBank	From INSDC submitter	Scaffold	20269	39248249	16-12-2020	11721	PRJNA340571	SAMN05720494
Mortierella sp. NVP41		strain: NVP41	1896192	UCR_MspNVP41_1.0	GCA_016098085.1	GenBank	From INSDC submitter	Scaffold	32423	45063994	16-12-2020	12640	PRJNA340573	SAMN05720450
Actinomortierella wolfii		strain: NRRL 6351	90253	UCR_MwolfiiNRRL6351_1.0	GCA_016098105.1	GenBank	From INSDC submitter	Scaffold	56063	34232935	16-12-2020	8407	PRJNA340479	SAMN05720777
Actinomortierella ambigua		strain: BC1065	1343610	UCR_MambBC1055_1.0	GCA_016098155.1	GenBank	From INSDC submitter	Scaffold	33511	37923144	16-12-2020	9981	PRJNA463334	SAMN09074672
Mortierella polycephala		strain: KOD948	41804	UCR_MpolyKOD948_1.0	GCA_016098165.1	GenBank	From INSDC submitter	Scaffold	17101	32627605	16-12-2020	10276	PRJNA340858	SAMN05720452
Linnemannia hyalina		strain: SCG-10	64524	ASM1967113v1	GCA_019671135.1	GenBank	From INSDC submitter	Contig	2317658	51558230	18-8-2021	13010	PRJNA730508	SAMN19232282
Linnemannia elongata		strain: MPI-CAGE-AA-0104	310910	Morel_U14_1	GCA_020744185.1	GenBank	From INSDC submitter	Contig	1935744	50910406	4-11-2021	14497	PRJNA347187	SAMN05878026
Entomortierella parvispora		strain: E1425	205924	Epvsp_1.0	GCA_020891255.1	GenBank	From INSDC submitter	Contig	2721976	38820039	8-11-2021	11912	PRJDB10536	SAMD00246355
Lobosporangium transversale		strain: NRRL 3116	64571	Lobtra1	GCF_002105155.1	RefSeq	From INSDC submitter	Contig	672590	42768949	20-4-2017	11983	PRJNA330701	SAMN05421885
Rhizopus delemar RA 99-880		strain: RA 99-880	246409	RO3	GCA_000149305.1	GenBank	From INSDC submitter	Scaffold	303659	46087117	27-5-2009	17703	PRJNA13066	SAMN02953598
Mucor irregularis B50		strain: B50	1290454	B50	GCA_000587855.1	GenBank		Scaffold	206129	33966588	11-3-2014		PRJNA232510	SAMN02485654
Rhizomucor miehei CAU432		strain: CAU432	1031333	RhzM_1.0	GCA_000611695.1	GenBank		Scaffold	22231	27442318	31-3-2014		PRJNA66605	SAMN02981364
Mucor velutinosus B5328		strain: B5328	1274784	MucVelB5328-1.0	GCA_000696895.1	GenBank		Contig	45469	35852029	2-6-2014		PRJNA184878	SAMN02351331
Apophysomyces trapeziformis B9324		strain: B9324	1274790	ApoTraB9324-1.0	GCA_000696975.1	GenBank		Contig	141065	35840759	2-6-2014		PRJNA184883	SAMN02351504
Apophysomyces elegans B7760		strain: B7760	1274791	ApoEleB7760-1.0	GCA_000696995.1	GenBank		Contig	101064	38467560	2-6-2014		PRJNA184884	SAMN02351510
Cunninghamella elegans B9769		strain: B9769	1274792	CunEleB9769-1.0	GCA_000697015.1	GenBank		Contig	136541	31743477	2-6-2014		PRJNA184885	SAMN02351511
Rhizopus stolonifer B9770		strain: B9770	1274793	RhiStoB9770-1.0	GCA_000697035.1	GenBank		Contig	23193	38025998	2-6-2014		PRJNA184886	SAMN02352512
Saksenaea vasiformis B4078		strain: B4078	1274794	SakVasB4078-1.0	GCA_000697055.1	GenBank		Contig	79983	42502389	2-6-2014		PRJNA184887	SAMN02352517
Rhizopus arrhizus		strain: 97-1192	64495	MucRam97-1192-1.0	GCA_000697195.1	GenBank		Contig	59030	42900422	2-6-2014		PRJNA186024	SAMN02352524
Cunninghamella bertholletiae 175		strain: 175	1279998	CunBer175-1.0	GCA_000697215.1	GenBank		Contig	275505	31145096	2-6-2014		PRJNA186025	SAMN02352534
Cokeromyces recurvatus B5483		strain: B5483	1357676	CokRecB5483-1.0	GCA_000697235.1	GenBank		Contig	31089	29343587	2-6-2014		PRJNA211901	SAMN02370952
Mucor racemosus B9645		strain: B9645	1357677	MucRacB9645-1.0	GCA_000697255.1	GenBank		Contig	27467	65533039	2-6-2014		PRJNA211902	SAMN02371509
Mucor indicus B7402		strain: B7402	1357679	MucIndB7402-1.0	GCA_000697295.1	GenBank		Contig	57154	39797221	2-6-2014		PRJNA211904	SAMN02370966
Syncephalastrum monosporum B8922		strain: B8922	1357682	SynMonB8922-1.0	GCA_000697355.1	GenBank		Contig	221465	29565430	2-6-2014		PRJNA211907	SAMN02370995
Lichtheimia corymbifera B2541		strain: B2541	1357691	LicCorB2541-1.0	GCA_000697475.1	GenBank		Contig	130684	36620786	2-6-2014		PRJNA211916	SAMN02370965
Saksenaea oblongispora B3353		strain: B3353	1357693	SakOblB3353-1.0	GCA_000697495.1	GenBank		Contig	109323	40754320	2-6-2014		PRJNA211918	SAMN02370959
Thermomucor indicae-seudaticae		strain: HACC 243	101121	ASM78746v1	GCA_000787465.1	GenBank		Contig	35184	29570904	26-11-2014		PRJNA261109	SAMN03070115
Parasitella parasitica		strain: CBS 412.66 substr. NGI-315 ade-	35722	PP.v1	GCA_000938895.1	GenBank	From INSDC submitter	Scaffold	14256	44910645	16-1-2015	13451	PRJEB7124	SAMEA2780554
Mucor ambiguus		strain: NBRC 6742	91626	ASM95059v1	GCA_000950595.1	GenBank	From INSDC submitter	Scaffold	9387	40737472	19-2-2015	11719	PRJDB3023	SAMD00019078
Mucor circinelloides		strain: JCM 22480	36080	JCM_22480_assembly_v001	GCA_001599575.1	GenBank		Scaffold	61543	36616466	1-3-2016		PRJDB3642	SAMD00028362
Actinomucor elegans		strain: JCM 22485	64647	JCM_22485_assembly_v001	GCA_001599635.1	GenBank		Scaffold	195194	34171183	1-3-2016		PRJDB3646	SAMD00028366
Gongronella sp. w5		strain: w5	483437	ASM165099v1	GCA_001650995.1	GenBank		Scaffold	36975	34723466	24-5-2016		PRJNA316183	SAMN04577815
Choanephora cucurbitarum		strain: KUS-F28377	101091	ASM168372v1	GCA_001683725.1	GenBank	From INSDC submitter	Scaffold	24238	29096908	12-7-2016	11977	PRJNA314369	SAMN04532838
Hesseltinella vesiculosa		strain: NRRL 3301	101127	Hesve2	GCA_002104935.1	GenBank	From INSDC submitter	Contig	571097	27216191	20-4-2017	11243	PRJNA243954	SAMN02745228
Syncephalastrum racemosum		strain: NRRL 2496	13706	Synrac1	GCA_002105135.1	GenBank	From INSDC submitter	Contig	2374188	30745403	20-4-2017	11247	PRJNA330704	SAMN05421883
Absidia repens		strain: NRRL 1336	90262	Absrep1	GCA_002105175.1	GenBank	From INSDC submitter	Contig	1295254	47422896	20-4-2017	15151	PRJNA330702	SAMN05421884
Apophysomyces variabilis		strain: NCCPF 102052	760013	ASM274953v1	GCA_002749535.1	GenBank		Scaffold	147966	39322312	3-11-2017		PRJNA379216	SAMN06603527
Rhizopus azygosporus		strain: CBS 357.93	86630	Razy_CA	GCA_003325435.1	GenBank	From INSDC submitter	Scaffold	12567	39022965	17-7-2018	15965	PRJNA418064	SAMN08014123
Lichtheimia ramosa		strain: KPH11	688394	ASM872823v1	GCA_008728235.1	GenBank		Complete Genome	3350511	31885420	30-9-2019		PRJNA487495	SAMN09901008
Mucor lusitanicus		strain: MU402	29924	Muccir1_3	GCA_010203745.1	GenBank	From INSDC submitter	Contig	4574267	36817399	5-2-2020	12066	PRJNA537675	SAMN11512151
Syncephalastrum contaminatum		strain: UoMD18-1	2570299	ASM1346154v1	GCA_013461545.1	GenBank		Scaffold	34675	26755803	22-7-2020		PRJNA541789	SAMN11603257
Apophysomyces ossiformis		strain: NRRL A-21654	679940	ASM1483986v1	GCA_014839865.1	GenBank	From INSDC submitter	Scaffold	98739	34079843	2-10-2020	9693	PRJNA499679	SAMN10361476
Apophysomyces sp. BC1015		strain: BC1015	2184030	ASM1609771v1	GCA_016097715.1	GenBank	From INSDC submitter	Scaffold	32585	37625439	16-12-2020	11503	PRJNA463337	SAMN09083227
Apophysomyces sp. BC1021		strain: BC1021	2184031	ASM1609773v1	GCA_016097735.1	GenBank	From INSDC submitter	Scaffold	34158	35139595	16-12-2020	10267	PRJNA463336	SAMN09083213
Apophysomyces sp. BC1034		strain: BC1034	2184029	ASM1609775v1	GCA_016097755.1	GenBank	From INSDC submitter	Scaffold	34252	37767103	16-12-2020	11762	PRJNA463335	SAMN09083216
Thamnidium elegans		strain: WA0000018081	101142	ASM1675893v1	GCA_016758935.1	GenBank	From INSDC submitter	Scaffold	96082	30942812	27-1-2021	9713	PRJNA668042	SAMN16393844
Mucor plumbeus		strain: CBS 226.32	97098	ASM1675894v1	GCA_016758945.1	GenBank	From INSDC submitter	Scaffold	43680	48371435	27-1-2021	11690	PRJNA668042	SAMN16393842
Mucor circinatus		strain: CBS 142.35	2054153	ASM1675896v1	GCA_016758965.1	GenBank	From INSDC submitter	Scaffold	109725	54179589	27-1-2021	14144	PRJNA668042	SAMN16393841
Mucor saturninus		strain: WA0000017839	64648	ASM1675898v1	GCA_016758985.1	GenBank	From INSDC submitter	Scaffold	135928	39171786	27-1-2021	13019	PRJNA668042	SAMN16393843
Cunninghamella blakesleeana		strain: AS 3.970	155726	ASM1787111v1	GCA_017871115.1	GenBank		Contig	4690557	31944560	8-4-2021		PRJNA698428	SAMN17718692
Absidia healeyae		strain: UoMAU1	2733465	ASM1967722v1	GCA_019677225.1	GenBank		Scaffold	4223	43508936	18-8-2021		PRJNA630489	SAMN14838375
Absidia sp. UoMAU379		strain: UoMAU379	2735258	ASM1967725v1	GCA_019677255.1	GenBank		Scaffold	2764	49417851	18-8-2021		PRJNA630491	SAMN14838455
Absidia glauca		strain: CBS 101.48 substr. RVII-324 met-	4829	AG_v1	GCA_900079185.1	GenBank	From INSDC submitter	Scaffold	11176	48746359	15-4-2016	14936	PRJEB13349	SAMEA3923633
Rhizomucor pusillus			4840	FCH_5_7	GCA_900175165.2	GenBank		Scaffold	67921	25635528	7-9-2018		PRJEB17639	SAMEA103954420
Phycomyces blakesleeanus NRRL 1555(-)		strain: NRRL 1555(-)	763407	Phybl2	GCF_001638985.1	RefSeq	From INSDC submitter	Scaffold	370394	53939167	6-5-2016	16850	PRJNA61391	SAMN00189023
Rhizopus microsporus ATCC 52813		strain: ATCC 52813	1340429	Rhimi1_1	GCF_002708625.1	RefSeq	From INSDC submitter	Scaffold	69381	25972395	23-10-2017	10959	PRJNA205957	SAMN02745869
Paeniglutamicibacter gangotriensis Lz1y		strain: Lz1y	1276920	ArGa1	GCF_000348945.1	RefSeq	From INSDC submitter	Contig	339447	4319900	25-3-2013	4003	PRJNA185041	SAMN02469439
Paeniglutamicibacter terrestris		strain: ANT13_2	2723403	ASM1227178v1	GCF_012271785.1	RefSeq	From INSDC submitter	Contig	338794	4340083	9-4-2020	3926	PRJNA622392	SAMN14513858
Paeniglutamicibacter cryotolerans		strain: DSM 22826	670079	ASM1419087v1	GCF_014190875.1	RefSeq	From INSDC submitter	Contig	2871448	4137774	14-8-2020	3796	PRJNA533343	SAMN11457505
Paeniglutamicibacter kerguelensis		strain: DSM 15797	254788	ASM1787653v1	GCF_017876535.1	RefSeq	From INSDC submitter	Contig	4182687	4807802	8-4-2021	4337	PRJNA696069	SAMN17673119
Paeniglutamicibacter psychrophenolicus		strain: DSM 15454	257454	ASM1787657v1	GCF_017876575.1	RefSeq	From INSDC submitter	Contig	4823992	4907766	8-4-2021	4411	PRJNA696068	SAMN17673425
Paeniglutamicibacter antarcticus		strain: W2	494023	Pseudoclavibacter helvolus, strain W3	GCF_900010755.1	RefSeq	From INSDC submitter	Contig	205125	4433083	2-2-2016	4140	PRJEB9950	SAMEA3490269
Parastrongyloides trichosuri		strain: KNP	131310	P_trichosuri_KNP	GCA_000941615.1	GenBank		Contig	120746	42486966	26-9-2014		PRJEB515	SAMEA1034754
Phycomyces blakesleeanus NRRL 1555(-)		strain: NRRL 1555(-)	763407	Phybl2	GCF_001638985.1	RefSeq	From INSDC submitter	Scaffold	370394	53939167	6-5-2016	16850	PRJNA61391	SAMN00189023
Pseudoduganella violaceinigra DSM 15887		strain: DSM 15887	1121480	ASM42538v1	GCF_000425385.1	RefSeq	From INSDC submitter	Scaffold	297493	6110349	11-7-2013	5816	PRJNA188890	SAMN02440629
Pseudoduganella danionis		strain: DSM 103461	1890295	ASM972077v1	GCF_009720775.1	RefSeq	From INSDC submitter	Scaffold	752178	5141672	30-11-2019	4571	PRJNA575502	SAMN13282859
Pseudogymnoascus pannorum var. pannorum		strain: ATCC 16222	79859	ASM163060v1	GCA_001630605.1	GenBank		Scaffold	207300	30473340	25-4-2016		PRJNA299331	SAMN04155469
Pseudogymnoascus destructans		strain: 20631-21	655981	ASM164126v1	GCF_001641265.1	RefSeq	From INSDC submitter	Scaffold	1168637	35818201	10-5-2016	9620	PRJNA276926	SAMN03382554
Rugamonas rivuli		strain: FT103W	2743358	ASM938016v1	GCF_009380165.1	RefSeq	From INSDC submitter	Scaffold	808642	6836110	28-10-2019	6158	PRJNA575502	SAMN13086708
Rugamonas aquatica		strain: FT29W	2743357	ASM938021v1	GCF_009380215.1	RefSeq	From INSDC submitter	Scaffold	506213	7225996	28-10-2019	6581	PRJNA575502	SAMN13086707
Rugamonas rubra		strain: ATCC 43154	758825	IMG-taxon 2597490347 annotated assembly	GCF_900114705.1	RefSeq	From INSDC submitter	Scaffold	197007	6830503	5-11-2016	6119	PRJEB17471	SAMN02982985
Saccharata proteae CBS 121410		strain: CBS 121410	1314787	Sacpr1	GCA_010015785.1	GenBank	From INSDC submitter	Scaffold	136689	31432921	29-1-2020	9353	PRJNA196072	SAMN02745966
Solirubrobacter soli DSM 22325		strain: DSM 22325	1123262	ASM42366v1	GCF_000423665.1	RefSeq	From INSDC submitter	Scaffold	309177	9313965	11-7-2013	8678	PRJNA185661	SAMN02440825
Solirubrobacter pauli		strain: DSM 14954	166793	ASM363375v1	GCF_003633755.1	RefSeq	From INSDC submitter	Scaffold	3960026	7135497	11-10-2018	6671	PRJNA443675	SAMN08777686
Hydnomerulius pinastri MD-312		strain: MD-312	994086	Hydpi2	GCA_000827185.1	GenBank	From INSDC submitter	Scaffold	51122	38278792	23-1-2015	13363	PRJNA207871	SAMN02746004
Laccaria amethystina LaAM-08-1		strain: LaAM-08-1	1095629	Laccaria amethystina LaAM-08-1 v1.0	GCA_000827195.1	GenBank	From INSDC submitter	Scaffold	27729	52197432	26-1-2015	21027	PRJNA196025	SAMN00794413
Plicaturopsis crispa FD-325 SS-3		strain: FD-325 SS-3	944288	Plicr1	GCA_000827205.1	GenBank	From INSDC submitter	Scaffold	119978	34498066	23-1-2015	13729	PRJNA207847	SAMN02744101
Sphaerobolus stellatus SS14		strain: SS14	990650	Sphst1	GCA_000827215.1	GenBank	From INSDC submitter	Scaffold	19443	176372157	23-1-2015	36095	PRJNA207858	SAMN00794633
Gymnopus luxurians FD-317 M1		strain: FD-317 M1	944289	Gymlu1	GCA_000827265.1	GenBank	From INSDC submitter	Scaffold	114959	66281670	26-1-2015	22395	PRJNA68535	SAMN00631608
Pisolithus microcarpus 441		strain: 441	765257	Pisolithus microcarpus 441 v1.0	GCA_000827275.1	GenBank	From INSDC submitter	Scaffold	19457	53027657	26-1-2015	21104	PRJNA60815	SAMN00139516
Piloderma croceum F 1598		strain: F 1598	765440	Piloderma croceum F 1598 v1.0	GCA_000827315.1	GenBank	From INSDC submitter	Scaffold	32049	59326866	30-1-2015	21607	PRJNA61203	SAMN00738176
Pisolithus tinctorius Marx 270		strain: Marx 270	870435	Pisolithus tinctorius Marx 270 v1.0	GCA_000827335.1	GenBank	From INSDC submitter	Scaffold	22153	71007534	3-2-2015	22845	PRJNA207840	SAMN00769597
Hebeloma cylindrosporum h7		strain: h7	686832	Hebeloma cylindrosporum h7 v2.0	GCA_000827355.1	GenBank	From INSDC submitter	Scaffold	276350	38226047	30-1-2015	15525	PRJNA207849	SAMN00114963
Paxillus rubicundulus Ve08.2h10		strain: Ve08.2h10	930991	Paxillus rubicundulus Ve08.2h10 v1.0	GCA_000827395.1	GenBank	From INSDC submitter	Scaffold	14659	53011005	26-1-2015	22354	PRJNA243391	SAMN02716172
Serendipita vermifera MAFF 305830		strain: MAFF 305830	933852	Sebacina vermifera MAFF 305830 v1.0	GCA_000827415.1	GenBank	From INSDC submitter	Scaffold	31789	38094242	30-1-2015	15317	PRJNA207844	SAMN00794400
Scleroderma citrinum Foug A		strain: Foug A	1036808	Scleroderma citrinum Foug A v1.0	GCA_000827425.1	GenBank	From INSDC submitter	Scaffold	38712	56144862	30-1-2015	20993	PRJNA207859	SAMN02746100
Paxillus involutus ATCC 200175		strain: ATCC 200175	664439	Paxillus involutus ATCC 200175 v1.0	GCA_000827475.1	GenBank	From INSDC submitter	Scaffold	10094	58300722	23-1-2015	18033	PRJNA60449	SAMN00723000
Hypholoma sublateritium FD-334 SS-4		strain: FD-334 SS-4	945553	Hypsu1	GCA_000827495.1	GenBank	From INSDC submitter	Scaffold	142934	48031814	2-3-2015	17997	PRJNA70685	SAMN00771374
Phlebiopsis gigantea 11061_1 CR5-6		strain: 11061_1 CR5-6	745531	Phlgi1	GCA_000832265.1	GenBank	From INSDC submitter	Scaffold	42614	30143925	6-2-2015	12014	PRJNA207860	SAMN02746081
Cylindrobasidium torrendii FP15055 ss-10		strain: FP15055 ss-10	1314674	Cylto1	GCA_000934385.1	GenBank	From INSDC submitter	Scaffold	80929	31574086	26-2-2015	14242	PRJNA196018	SAMN02744996
Fistulina hepatica ATCC 64428		strain: ATCC 64428	1128425	Fishe1	GCA_000934395.1	GenBank	From INSDC submitter	Scaffold	208605	33847808	26-2-2015	11391	PRJNA196028	SAMN02746049
Schizopora paradoxa		strain: KUC8140	27342	Schpa1	GCA_001020605.1	GenBank	From INSDC submitter	Scaffold	112196	44406206	5-6-2015	17171	PRJNA239088	SAMN02744842
Termitomyces sp. J132		strain: J132	1306850	TerJ1321.0	GCA_001263195.1	GenBank	From INSDC submitter	Scaffold	41881	67296805	10-8-2015	11398	PRJNA193471	SAMN03959805
Moniliophthora roreri	frosty pod rot of cocoa	strain: MCA 2952	221103	ASM146670v1	GCA_001466705.1	GenBank	From INSDC submitter	Scaffold	25983	57384356	15-12-2015	20131	PRJNA279170	SAMN03437778
Sanghuangporus baumii		strain: 821	108892	ASM148141v2	GCA_001481415.2	GenBank	From INSDC submitter	Scaffold	179759	31641441	4-3-2016	8455	PRJNA304358	SAMN04299561
Leucoagaricus sp. SymC.cos		strain: SymC.cos	1714833	ASM156373v1	GCA_001563735.1	GenBank	From INSDC submitter	Scaffold	13275	119028496	25-2-2016	12918	PRJNA295288	SAMN04045427
Fibularhizoctonia sp. CBS 109695		strain: CBS 109695	436010	Fibsp1	GCA_001630335.1	GenBank	From INSDC submitter	Scaffold	53996	95118143	25-4-2016	33036	PRJNA196049	SAMN02199021
Sistotremastrum niveocremeum HHB9708		strain: HHB9708	1314777	Sisni1	GCA_001630475.1	GenBank	From INSDC submitter	Scaffold	191498	35361098	27-4-2016	13148	PRJNA196050	SAMN02745992
Daedalea quercina L-15889		strain: L-15889	1314783	Daequ1	GCA_001632345.1	GenBank	From INSDC submitter	Scaffold	137366	32736329	27-4-2016	12311	PRJNA196055	SAMN02745929
Exidia glandulosa HHB12029		strain: HHB12029	1314781	Exigl1	GCA_001632375.1	GenBank	From INSDC submitter	Scaffold	40344	78161169	28-4-2016	26835	PRJNA196053	SAMN02745873
Neolentinus lepideus HHB14362 ss-1		strain: HHB14362 ss-1	1314782	Neole1	GCA_001632425.1	GenBank	From INSDC submitter	Scaffold	101319	35640188	27-4-2016	13310	PRJNA196054	SAMN02745928
Peniophora sp. CONT		strain: CONT	1314672	Ricme1	GCA_001632445.1	GenBank	From INSDC submitter	Scaffold	112226	46030792	28-4-2016	19182	PRJNA196016	SAMN02195013
Rhizopogon vinicolor AM-OR11-026		strain: AM-OR11-026	1314800	Rhivi1	GCA_001658105.1	GenBank	From INSDC submitter	Scaffold	33087	36102320	7-6-2016	14601	PRJNA196085	SAMN02745878
Obba rivulosa		strain: 3A-2	1052685	Obbri1	GCA_001687445.1	GenBank	From INSDC submitter	Scaffold	98657	34037596	21-7-2016	13374	PRJNA247915	SAMN02787026
Amanita polypyramis BW_CC		strain: BW_CC	1457511	ASM169175v2	GCA_001691755.2	GenBank	From INSDC submitter	Scaffold	63015	19670722	17-10-2018	7962	PRJNA236755	SAMN02603360
Amanita brunnescens Koide BX004		strain: Koide BX004	1457509	ASM169178v2	GCA_001691785.2	GenBank	From INSDC submitter	Scaffold	12726	36025630	17-10-2018	14506	PRJNA236753	SAMN02603359
Rhizopogon vesiculosus		strain: AM-OR11-056	180088	Rves_AM-OR11-056_1.0	GCA_001882365.1	GenBank	From INSDC submitter	Scaffold	7875	43780879	18-11-2016	14191	PRJNA313117	SAMN04515689
Trametes pubescens		strain: FBCC735	154538	ASM189594v1	GCA_001895945.1	GenBank	From INSDC submitter	Scaffold	65985	39739821	9-12-2016	14718	PRJNA348811	SAMN05915862
Trametes coccinea BRFM310		strain: BRFM310	1353009	Pycco1	GCA_002092935.1	GenBank	From INSDC submitter	Scaffold	288560	32757859	24-4-2017	13016	PRJNA209549	SAMN02745808
Dentipellis sp. KUC8613		strain: KUC8613	1883078	ASM228671v1	GCA_002286715.1	GenBank	From INSDC submitter	Scaffold	204824	36706823	6-9-2017	14623	PRJNA400679	SAMN07569771
Pyrrhoderma noxium		strain: FFPRI411160	2282107	ASM228747v2	GCA_002287475.2	GenBank	From INSDC submitter	Chromosome	2646273	31444514	11-7-2019	9959	PRJNA377805	SAMN06480491
Armillaria solidipes		strain: 28-4	1076256	Armost1	GCA_002307675.1	GenBank	From INSDC submitter	Scaffold	242961	58009494	18-9-2017	21131	PRJNA334329	SAMN05446393
Amanita thiersii Skay4041		strain: SKay4041	703135	Amanita thiersii v1.0	GCA_002554575.1	GenBank	From INSDC submitter	Scaffold	60405	33689220	16-10-2017	10346	PRJNA82749	SAMN00783882
Ganoderma sinense ZZ0214-1		strain: ZZ0214-1	1077348	GanSi1.6	GCA_002760635.1	GenBank	From INSDC submitter	Scaffold	753893	48955697	7-11-2017	15478	PRJNA42807	SAMN02225658
Panaeolus cyanescens		strain: 2629	181874	ASM293835v1	GCA_002938355.1	GenBank	From INSDC submitter	Scaffold	31938	44310526	22-2-2018	13420	PRJNA387735	SAMN07166494
Psilocybe cyanescens		strain: 2631	93625	Psicy2	GCA_002938375.1	GenBank	From INSDC submitter	Scaffold	51774	47465408	22-2-2018	15936	PRJNA387735	SAMN07169033
Gymnopilus dilepis		strain: SRW20	231916	ASM293838v1	GCA_002938385.1	GenBank	From INSDC submitter	Scaffold	32868	46664762	22-2-2018	16222	PRJNA387735	SAMN07169108
Lentinus tigrinus ALCF2SS1-7		strain: ALCF2SS1-7	1328758	Lenti7_1	GCA_003813185.1	GenBank	From INSDC submitter	Scaffold	274558	39530113	21-11-2018	15670	PRJNA200617	SAMN02744685
Steccherinum ochraceum		strain: LE-BIN_3174	92696	INBI_StOhra_v1.0	GCA_004332605.1	GenBank	From INSDC submitter	Scaffold	55272	35274896	8-3-2019	12441	PRJNA507755	SAMN10505049
Rickenella mellea		strain: SZMC22713	50990	Ricmel1	GCA_004355085.1	GenBank	From INSDC submitter	Scaffold	121169	45069463	19-3-2019	17193	PRJNA334780	SAMN05445462
Heliocybe sulcata		strain: OMC1185	5364	Helsul1	GCA_004369045.1	GenBank	From INSDC submitter	Scaffold	164812	31948515	25-3-2019	12679	PRJNA265455	SAMN03159491
Polyporus arcularius HHB13444		strain: HHB13444	1314778	Polar1	GCA_004369055.1	GenBank	From INSDC submitter	Scaffold	48819	43452342	25-3-2019	17791	PRJNA196048	SAMN02745991
Pluteus cervinus		strain: NL-1719	181527	Plucer1	GCA_004369065.1	GenBank	From INSDC submitter	Scaffold	36016	52193021	25-3-2019	20014	PRJNA333101	SAMN05445981
Coprinopsis marcescibilis		strain: CBS 121175	230819	Copmar1	GCA_004369085.1	GenBank	From INSDC submitter	Scaffold	87079	38912666	25-3-2019	14853	PRJNA247837	SAMN02787011
Pterula gracilis		strain: CBS 309.79	1884261	Ptegra1	GCA_004369125.1	GenBank	From INSDC submitter	Scaffold	153560	34769099	25-3-2019	13085	PRJNA333969	SAMN05519225
Dendrothele bispora CBS 962.96		strain: CBS 962.96	1314807	Denbi1	GCA_004369135.1	GenBank	From INSDC submitter	Scaffold	52145	130650616	25-3-2019	34156	PRJNA196017	SAMN02744998
Crucibulum laeve		strain: CBS 166.37	68775	Crula1	GCA_004379715.1	GenBank	From INSDC submitter	Scaffold	93480	44728771	25-3-2019	14554	PRJNA333385	SAMN05445892
Dentipellis fragilis		strain: DSM 105465	205917	ASM467927v1	GCA_004679275.1	GenBank	From INSDC submitter	Scaffold	27523	32180624	5-4-2019	11717	PRJNA518010	SAMN10850132
Hericium alpestre		strain: DSM 108284	135208	ASM468113v1	GCA_004681135.1	GenBank	From INSDC submitter	Scaffold	16527	37532302	5-4-2019	11007	PRJNA521006	SAMN10873417
Bondarzewia mesenterica		strain: DSM 108281	1095465	ASM480270v1	GCA_004802705.1	GenBank	From INSDC submitter	Scaffold	45533	36721587	22-4-2019	10523	PRJNA521458	SAMN10888637
Antrodiella citrinella		cultivar: SBUG-M 1723, strain: DSM 108506	2447956	ASM480272v1	GCA_004802725.1	GenBank	From INSDC submitter	Scaffold	63230	33017182	22-4-2019	9805	PRJNA517448	SAMN10832973
Gymnopus androsaceus JB14		strain: JB14	1447944	Gyman1	GCA_009733575.1	GenBank	From INSDC submitter	Scaffold	105619	89149538	5-12-2019	29765	PRJNA234428	SAMN05660848
Suillus brevipes Sb2		strain: Sb2	1400700	Suibr2	GCA_011800875.2	GenBank	From INSDC submitter	Scaffold	74373	52027859	12-2-2021	21558	PRJNA218802	SAMN02745872
Athelia sp. TMB		strain: TMB	2748771	191101_athtb5_1.0	GCA_014898675.1	GenBank	From INSDC submitter	Scaffold	64204	79838449	20-10-2020	22982	PRJNA641386	SAMN15352002
Paxillus ammoniavirescens		strain: Pou09.2	1132860	Paxam1	GCA_014904835.1	GenBank	From INSDC submitter	Scaffold	45713	35762581	20-10-2020	13575	PRJNA333096	SAMN05445971
Thelephora ganbajun		strain: P2	370292	Thega1	GCA_014904855.1	GenBank	From INSDC submitter	Scaffold	47656	36335475	20-10-2020	12736	PRJNA332932	SAMN05445929
Tricholoma matsutake 945		strain: 945	1095628	Trima3	GCA_014904895.1	GenBank	From INSDC submitter	Scaffold	18170	175758422	20-10-2020	23170	PRJNA200596	SAMN02584713
Melanogaster broomeanus		strain: MBLB.BST	2655010	Melbro1	GCA_014904935.1	GenBank	From INSDC submitter	Scaffold	93556	49614189	20-10-2020	14282	PRJNA234408	SAMN05661048
Gyrodon lividus		strain: BX	85971	Gyrli1	GCA_014904945.1	GenBank	From INSDC submitter	Scaffold	90967	43048674	20-10-2020	11884	PRJNA234843	SAMN05660406
Marasmius fiardii PR-910		strain: PR-910	1328756	Marfi1	GCA_014904975.1	GenBank	From INSDC submitter	Scaffold	74092	59447912	20-10-2020	17278	PRJNA200608	SAMN02745021
Hydnum rufescens UP504		strain: UP504	1448309	Hydru2	GCA_014904985.1	GenBank	From INSDC submitter	Scaffold	72042	67135451	20-10-2020	18752	PRJNA234814	SAMN05660910
Clavulina sp. PMI_390		strain: PMI_390	1486700	ClaPMI390	GCA_015039315.1	GenBank	From INSDC submitter	Scaffold	71419	41628453	28-10-2020	15536	PRJNA243946	SAMN02744644
Ramaria rubella		strain: UT-36052-T	113071	Ramac1	GCA_015039355.1	GenBank	From INSDC submitter	Scaffold	55946	105462249	27-10-2020	20379	PRJNA196021	SAMN02745027
Ceratobasidium sp. AG-I		strain: anastomosis group I; DN8442	305860	CerAGI	GCA_015039395.1	GenBank	From INSDC submitter	Scaffold	36711	58444101	27-10-2020	18182	PRJNA333964	SAMN12251685
Xerocomus badius		strain: 84.06	36058	Xerba1	GCA_015039435.1	GenBank	From INSDC submitter	Scaffold	45300	38390415	27-10-2020	15055	PRJNA265603	SAMN03159395
Cortinarius glaucopus		strain: AT 2004 276	171480	Corgl3	GCA_015039465.1	GenBank	From INSDC submitter	Scaffold	87037	63450306	27-10-2020	20468	PRJNA366621	SAMN06266946
Pholiota conissans		strain: CIRM-BRFM 674	109636	Phocon1	GCA_015484465.1	GenBank	From INSDC submitter	Scaffold	84646	43955553	15-11-2020	16769	PRJNA333099	SAMN05446341
Lepista nuda		strain: CBS 247.69	64659	Lepnud1	GCA_015584075.1	GenBank	From INSDC submitter	Scaffold	65035	43493018	16-11-2020	15096	PRJNA334366	SAMN05446316
Macrolepiota fuliginosa MF-IS2		strain: MF-IS2	1400762	Macfu1	GCA_015584085.1	GenBank	From INSDC submitter	Scaffold	34533	46382382	17-11-2020	15999	PRJNA218801	SAMN02745871
Crepidotus variabilis		strain: CBS 506.95	179855	Crevar1	GCA_015657495.1	GenBank	From INSDC submitter	Scaffold	114686	38577924	15-11-2020	14678	PRJNA410303	SAMN07687481
Astraeus odoratus		isolate: MTA1-3	265491	ASM1661835v2	GCA_016618355.2	GenBank	From INSDC submitter	Scaffold	9376	45082902	12-1-2021	13403	PRJNA663954	SAMN16189912
Suillus americanus		strain: EM31	48561	Suiame1	GCA_016695465.1	GenBank	From INSDC submitter	Scaffold	45146	50809076	6-1-2021	17297	PRJNA333476	SAMN05446963
Suillus decipiens		strain: EM49	48569	Suidec1	GCA_016695475.1	GenBank	From INSDC submitter	Scaffold	43073	62784544	6-1-2021	17010	PRJNA333477	SAMN05446964
Ceratobasidium sp. AG-Ba		isolate: JN, strain: AG-Ba	170446	ASM1690657v1	GCA_016906575.1	GenBank	From INSDC submitter	Complete Genome	3505788	96290521	18-2-2021	29234	PRJNA624246	SAMN14572461
Asterophora parasitica		isolate: AP01	117018	ASM1828200v1	GCA_018282005.1	GenBank	From INSDC submitter	Scaffold	29829	34053942	5-5-2021	9773	PRJNA417766	SAMN09737569
Sphagnurus paluster		isolate: D49	117069	ASM1828202v1	GCA_018282025.1	GenBank	From INSDC submitter	Scaffold	20031	43980169	5-5-2021	12795	PRJNA417766	SAMN14543204
Tricholoma furcatifolium		isolate: D33	2724999	ASM1885489v1	GCA_018854895.1	GenBank	From INSDC submitter	Scaffold	9607	49805319	11-6-2021	16163	PRJNA417766	SAMN14543194
Arthromyces matolae		isolate: D32	530044	ASM1885539v1	GCA_018855395.1	GenBank	From INSDC submitter	Scaffold	4374	50532040	11-6-2021	17000	PRJNA417766	SAMN14543191
Blastosporella zonata		isolate: Bzo6	530045	ASM1885629v1	GCA_018856295.1	GenBank	From INSDC submitter	Scaffold	5431	48677616	11-6-2021	12607	PRJNA417766	SAMN08006773
Tephrocybe rancida		isolate: TRssc25	117070	ASM1885811v1	GCA_018858115.1	GenBank	From INSDC submitter	Scaffold	31520	66588273	11-6-2021	17254	PRJNA417766	SAMN09737567
Serendipita sp. 401		strain: 401	2600214	Serend401_1.0	GCA_019627725.1	GenBank	From INSDC submitter	Scaffold	8479	28571286	16-8-2021	12001	PRJNA557762	SAMN12427903
Tulasnella sp. JGI-2019a		strain: 235	2600232	Tulinq235_1.0	GCA_019633535.1	GenBank	From INSDC submitter	Scaffold	83565	44191844	16-8-2021	14116	PRJNA557736	SAMN12427891
Tulasnella sp. UAMH 9824		isolate: 266, strain: UAMH 9824	2601502	Tulasn9824_1.0	GCA_019633595.1	GenBank	From INSDC submitter	Scaffold	16776	49802335	16-8-2021	13066	PRJNA558788	SAMN12498837
Pleurotus cornucopiae	cornucopia mushroom	isolate: CCMSSC00406	5321	ASM1967732v2	GCA_019677325.2	GenBank	From INSDC submitter	Chromosome	215546	32382086	25-8-2021	10437	PRJNA593973	SAMN13497034
Ceratobasidium sp. UAMH 11750		strain: UAMH 11750	2601501	ASM1967733v1	GCA_019677335.1	GenBank	From INSDC submitter	Scaffold	7328	47766782	18-8-2021	16804	PRJNA558776	SAMN12498506
Ceratobasidium sp. 370		strain: 370	2600201	ASM1967735v1	GCA_019677355.1	GenBank	From INSDC submitter	Scaffold	5449	47284605	18-8-2021	11922	PRJNA557749	SAMN12427929
Termitomyces sp. 'cryptogamus'		strain: P5	2788930	ASM2009162v1	GCA_020091625.1	GenBank	From INSDC submitter	Scaffold	2721287	70031285	22-9-2021	12538	PRJNA648478	SAMN15642688
Hygrophoropsis aurantiaca		strain: ATCC 28755	72124	Hygaur1	GCA_021014935.1	GenBank	From INSDC submitter	Scaffold	37273	36975565	30-11-2021	14172	PRJNA346268	SAMN05877903
Leucogyrophana mollusca		strain: KUC20120723A-06	85980	Leumo1	GCA_021014945.1	GenBank	From INSDC submitter	Scaffold	86911	35193237	30-11-2021	14739	PRJNA239087	SAMN02744841
Peniophora sp. CBMAI 1063			718367	Peniophora sp. CBMAI1063	GCA_900536885.1	GenBank	From INSDC submitter	Scaffold	48451	46982497	29-8-2019	17219	PRJEB28379	SAMEA4860906
Agrocybe aegerita			5400	AAE3_genes	GCA_902728275.1	GenBank	From INSDC submitter	Scaffold	134321	44790776	12-2-2020	14110	PRJEB21917	SAMEA104449891
Laetiporus sulphureus 93-53		strain: 93-53	1314785	Laesu1	GCF_001632365.1	RefSeq	From INSDC submitter	Scaffold	114592	39909705	27-4-2016	13840	PRJNA196057	SAMN02745959
Postia placenta MAD-698-R-SB12		strain: MAD-698-R-SB12	670580	PosplRSB12_1	GCF_002117355.1	RefSeq	From INSDC submitter	Scaffold	142602	42452888	3-5-2017	12716	PRJNA205990	SAMN02193972
Rhizoctonia solani		isolate: XN, strain: AG-1 IA	456999	ASM1690653v1	GCF_016906535.1	RefSeq	From INSDC submitter	Complete Genome	2303118	40703773	18-2-2021	12425	PRJNA624219	SAMN14572378
Marasmius oreades	fairy-ring mushroom	isolate: 03SP1	181124	UU_Maror_2	GCF_018924745.1	RefSeq	From INSDC submitter	Chromosome	3433030	44306131	17-6-2021	13890	PRJNA525964	SAMN11081005
Guyanagaster necrorhizus MCA 3950		strain: MCA 3950	1450536	Guyne1	GCF_019112545.1	RefSeq	From INSDC submitter	Scaffold	204015	53686691	5-7-2021	14487	PRJNA234669	SAMN05660966
Talaromyces pinophilus		strain: 1-95	128442	ASM157146v2	GCA_001571465.2	GenBank		Complete Genome	4804168	36480443	18-7-2017		PRJNA310372	SAMN04451644
Talaromyces funiculosus		strain: X33	28572	ASM429976v1	GCA_004299765.1	GenBank		Complete Genome	2117970	28488493	26-2-2019		PRJNA508439	SAMN10522600
Talaromyces rugulosus		strain: W13939	121627	ASM1336875v1	GCF_013368755.1	RefSeq	From INSDC submitter	Complete Genome	5896210	35758560	23-6-2020	11971	PRJNA639236	SAMN15229550
Tuber magnatum	white Piedmont truffle	isolate: 091103-1	42249	ASM318201v1	GCA_003182015.1	GenBank	From INSDC submitter	Scaffold	45062	192781443	31-5-2018	9593	PRJNA439374	SAMN08765109
Tuber umbilicatum		strain: MG104	691171	ASM331360v1	GCA_003313605.1	GenBank		Scaffold	23840	84611739	11-7-2018		PRJNA454572	SAMN09010713
Tuber calosporum		strain: MG102	1894963	ASM331635v1	GCA_003316355.1	GenBank		Scaffold	23892	171988133	13-7-2018		PRJNA454572	SAMN09010711
Tuber microsphaerosporum		strain: MG111	1455713	ASM352122v1	GCA_003521225.1	GenBank		Scaffold	25145	96978871	10-9-2018		PRJNA454572	SAMN09010712
Choiromyces venosus 120613-1		strain: 120613-1	1336337	Chove1	GCA_003788595.2	GenBank	From INSDC submitter	Scaffold	129333	126035033	16-11-2018	18208	PRJNA204096	SAMN02745028
Tuber brumale	winter truffle	strain: 140227-1	60458	ASM1406520v1	GCA_014065205.1	GenBank	From INSDC submitter	Scaffold	65534	171435245	5-8-2020	12534	PRJNA633036	SAMN14931190
Tuber melanosporum Mel28		strain: Mel28	656061	ASM15164v1	GCF_000151645.1	RefSeq	From INSDC submitter	Scaffold	63046	124945702	3-5-2010	7496	PRJEA38847	SAMEA2272024
Aminobacterium mobile DSM 12262		strain: DSM 12262	1304875	ASM52639v1	GCF_000526395.1	RefSeq	From INSDC submitter	Contig	1378308	2105968	14-1-2014	2019	PRJNA195827	SAMN02584934
Aplosporella prunicola CBS 121167		strain: CBS 121167	1176127	Aplpr1	GCF_010093885.1	RefSeq	From INSDC submitter	Scaffold	124200	32818685	31-1-2020	12738	PRJNA196034	SAMN02745735
Coniosporium apollinis CBS 100218		strain: CBS 100218	1168221	Coni_apol_CBS100218 _V1	GCF_000281105.1	RefSeq	From INSDC submitter	Scaffold	339767	28645321	31-7-2012	9367	PRJNA157061	SAMN00989094
Duganella phyllosphaerae		strain: T54	762836	ASM175878v1	GCF_001758785.1	RefSeq	From INSDC submitter	Contig	81544	6183250	11-10-2016	5550	PRJNA309031	SAMN04320696
Duganella callida		strain: DN04	2561932	ASM461416v1	GCF_004614165.1	RefSeq	From INSDC submitter	Contig	40161	6562230	3-4-2019	6028	PRJNA529278	SAMN11263562
Duganella alba		strain: FT9W	2666081	ASM967449v1	GCF_009674495.1	RefSeq	From INSDC submitter	Contig	163636	6451350	19-11-2019	5969	PRJNA575502	SAMN13220414
Duganella guangzhouensis		strain: FT80W	2666084	ASM967453v1	GCF_009674535.1	RefSeq	From INSDC submitter	Contig	363222	7552663	19-11-2019	6839	PRJNA575502	SAMN13220417
Duganella aquatilis		strain: FT26W	2666082	ASM967456v1	GCF_009674565.1	RefSeq	From INSDC submitter	Contig	201201	6536584	19-11-2019	6119	PRJNA575502	SAMN13220416
Duganella radicis		strain: KCTC 22382	551988	ASM972082v1	GCF_009720825.1	RefSeq	From INSDC submitter	Contig	138389	6994525	30-11-2019	6359	PRJNA575502	SAMN13282857
Duganella flavida		strain: FT135W	2692175	ASM985744v1	GCF_009857445.1	RefSeq	From INSDC submitter	Scaffold	278559	6429780	12-1-2020	5902	PRJNA575502	SAMN13678856
Duganella lactea		strain: FT94W	2692173	ASM985749v1	GCF_009857495.1	RefSeq	From INSDC submitter	Contig	343126	5627325	12-1-2020	5168	PRJNA575502	SAMN13678855
Duganella margarita		strain: FT109W	2692170	ASM985753v1	GCF_009857535.1	RefSeq	From INSDC submitter	Contig	270344	6431183	12-1-2020	5924	PRJNA575502	SAMN13678851
Duganella levis		strain: CY42W	2692169	ASM985760v1	GCF_009857605.1	RefSeq	From INSDC submitter	Contig	186573	6742924	12-1-2020	6231	PRJNA575502	SAMN13678850
Duganella fentianensis		strain: FT93W	2692177	ASM985783v1	GCF_009857835.1	RefSeq	From INSDC submitter	Scaffold	1212896	5095510	12-1-2020	4538	PRJNA575502	SAMN13678858
Duganella aceris		strain: SAP-35	2703883	ASM1109016v1	GCF_011090165.1	RefSeq	From INSDC submitter	Scaffold	458287	6900429	9-3-2020	6201	PRJNA602887	SAMN13909996
Duganella sacchari		strain: Sac-22	551987	IMG-taxon 2651870174 annotated assembly	GCF_900143065.1	RefSeq	From INSDC submitter	Scaffold	490905	6675676	3-12-2016	6021	PRJEB18415	SAMN05192549
Exophiala lecanii-corni		strain: CBS 102400	91925	ASM395583v1	GCA_003955835.1	GenBank		Complete Genome	2946109	34391799	19-12-2018		PRJNA489473	SAMN09980456
Flavihumibacter solisilvae		strain: 3-3	1349421	ASM81447v1	GCF_000814475.1	RefSeq	From INSDC submitter	Contig	222161	5410659	5-1-2015	4703	PRJNA265817	SAMN03152361
Flavihumibacter petaseus NBRC 106054		strain: NBRC 106054	1220578	ASM97478v1	GCF_000974785.1	RefSeq	From INSDC submitter	Contig	1203663	5693518	7-4-2015	4825	PRJDB397	SAMD00018683
Flavihumibacter soli		strain: R14	2705549	ASM1069272v1	GCF_010692725.1	RefSeq	From INSDC submitter	Contig	499886	4438325	17-2-2020	3902	PRJNA604480	SAMN13972453
Flavihumibacter stibioxidans		strain: YS-17	1834163	ASM1433269v1	GCF_014332695.1	RefSeq	From INSDC submitter	Scaffold	932423	4609928	28-8-2020	3965	PRJNA331071	SAMN05437158
Flavihumibacter profundi		strain: KCTC 62290	2716883	ASM2007630v1	GCF_020076305.1	RefSeq	From INSDC submitter	Contig	1135311	4871809	20-9-2021	4206	PRJNA763303	SAMN21437722
Rhizophagus sp. MUCL 43196		strain: MUCL 43196	1803374	ASM354999v1	GCA_003549995.1	GenBank	From INSDC submitter	Scaffold	22323	125863196	30-8-2018	23118	PRJNA430014	SAMN08364867
Glomus cerebriforme		strain: DAOM 227022	658196	ASM355030v1	GCA_003550305.1	GenBank	From INSDC submitter	Scaffold	18126	136820789	12-9-2018	21336	PRJNA430010	SAMN08364855
Oehlia diaphana		strain: SD1	118614	ASM383313v1	GCA_003833135.1	GenBank		Scaffold	14599	170598938	26-11-2018		PRJNA477348	SAMN09466958
Rhizophagus clarus		strain: HR1	94130	RCL21	GCA_015698045.1	GenBank	From INSDC submitter	Contig	1306809	146836162	13-11-2020	30348	PRJDB8680	SAMD00190756
Rhizophagus prolifer		strain: CMCC/AM-1901	2650738	ASM1942565v1	GCA_019425655.1	GenBank		Contig	4108	98955991	30-7-2021		PRJNA392539	SAMN07303040
Rhizophagus sp. LPA8_1_AMF		isolate: LPA8_1_AMF	2792439	ASM2146437v1	GCA_021464375.1	GenBank		Contig	14835	117195787	14-1-2022		PRJNA670049	SAMN16522167
Rhizophagus sp. LPA8_3_AMF		isolate: LPA8_3_AMF	2792440	ASM2146440v1	GCA_021464405.1	GenBank		Contig	14792	116806489	14-1-2022		PRJNA670049	SAMN16522168
Rhizophagus sp. LPA8_4_AMF		isolate: LPA8_4_AMF	2792441	ASM2146452v1	GCA_021464525.1	GenBank		Contig	14675	117201134	14-1-2022		PRJNA670049	SAMN16522169
Funneliformis caledonium		isolate: Rothamsted, U.K. on 8/14/90, strain: UK204	1117310	Funneliformis_caledonium_UK204	GCA_910591825.1	GenBank	From INSDC submitter	Contig	9933	146162978	12-11-2021	17946	PRJEB45340	SAMEA8911289
Funneliformis mosseae		isolate: 87, strain: 87-6 pot B 2015	27381	Funneliformis_mosseae_87-6_pot_B_2015	GCA_910592005.1	GenBank	From INSDC submitter	Contig	11988	145719962	11-11-2021	16857	PRJEB45340	SAMEA8911288
Rhizophagus irregularis DAOM 181602=DAOM 197198		strain: DAOM 197198	747089	ASM43914v3	GCF_000439145.1	RefSeq	From INSDC submitter	Scaffold	49632	136726313	30-1-2018	26245	PRJNA208392	SAMN02744054
Homoserinimonas aerilata		strain: DSM 26477	1162970	ASM671612v1	GCF_006716125.1	RefSeq	From INSDC submitter	Contig	2140498	2840896	8-7-2019	2719	PRJNA538394	SAMN11512344
